# *Paraburkholderia edwinii* protects *Aspergillus* sp. from phenazines by acting as a toxin sponge

**DOI:** 10.1101/2021.03.28.437412

**Authors:** Kurt M. Dahlstrom, Dianne K. Newman

## Abstract

Many environmentally and clinically important fungi are sensitive to toxic, bacterially-produced, redox-active molecules called phenazines. Despite being vulnerable to phenazine-assault, fungi inhabit microbial communities that contain phenazine producers. Because many fungi cannot withstand phenazine challenge, but some bacterial species can, we hypothesized that bacterial partners may protect fungi in phenazine-replete environments. In the first soil sample we collected, we co-isolated several such physically associated pairings. We discovered the novel species *Paraburkholderia edwinii* and demonstrated it can protect a co-isolated *Aspergillus* species from phenazine-1-carboxylic acid (PCA) by sequestering it, acting as a toxin sponge; in turn, it also gains protection. When challenged with PCA, *P. edwinii* changes its morphology, forming aggregates within the growing fungal colony. Further, the fungal partner triggers *P. edwinii* to sequester PCA and maintains conditions that limit PCA toxicity by promoting an anoxic and highly reducing environment. A mutagenic screen revealed this program depends on the stress-inducible transcriptional repressor HrcA. We show that one relevant stressor in response to PCA challenge is fungal acidification and that acid stress causes *P. edwinii* to behave as though the fungus were present. Finally, we reveal this phenomenon as widespread among *Paraburkholderia* with moderate specificity among bacterial and fungal partners, including plant and human pathogens. Our discovery suggests a common mechanism by which fungi can gain access to phenazine-replete environments, and provides a tractable model system for its study. These results have implications for how rhizosphere microbial communities as well as plant and human infection sites are policed for fungal membership.
