## Supplementary material for "*Paraburkholderia edwinii* protects *Aspergillus* sp. from phenazines by acting as a toxin sponge": Table S1

### Sheet: Sheet1
Supplementary Table 1
Transposon hits identified in mutagenic screen of P. edwinii
		Mutant Phenotype	Transposon Hit (in nearest relative)	Homologue of Encoded Protein
		Actively inhibits fungal growth	BTO02_09010, Chr 1	Pyruvate dehydrogenase
		Decreased Protection	BTO02_10735, Chr 1	photosystem reaction center subunit H
		Decreased Protection	BTO02_08765, Chr 1	bacterioferritin
		Decreased Protection	BTO02_27095, Chr 2	FAD-binding oxidoreductase
		Decreased Protection	AciPR4_3613	short-chain dehydrogenase/reductase SDR
		Decreased Protection	BJG93_11340	Glutamate-Cysteine Ligase
		Decreased Protection	BTO02_09675, Chr 1	lysophospholipid transporter LplT
		Decreased Protection	BTO02_00075, Chr 1	basal rod flgB
		Decreased Protection	Burkholderia sp. JP2-270 plasmid p1	cobyrinic acid ac-diamide synthase
		Decreased Protection	(2x) BTO02_18750, Chr 1	phosphoribosyl-AMP cyclohydrolase HisI
		Decreased Protection	BTO02_30205, Chr 2	alpha,alpha-trehalase
		Decreased Protection	BTO02_00530, Chr 1	tRNA uridine-5-carboxymethylaminomethyl
		Decreased Protection	(2x) BTO02_15090, Chr 1	ABC Transporter
		Decreased Protection	(2x) BTO02_32630, Chr 2	D-xylose ABC transporter ATP-binding protein
		Decreased Protection	BTO02_09325, Chr 1	potassium transporter Kup
		Decreased Protection	BTO02_01560, Chr 1	cation-efflux pump
		Decreased Protection	BTO02_11025, Chr 1	HipA Toxin
		Decreased Protection	BTO02_12180, Chr 1	Secretion Factor VirJ
		Decreased Protection	C2L64_00505	lysine transporter LysE
		Decreased Protection	BTO02_13845, Chr 1	TetR transcriptional regulator
		Decreased Protection	BTO02_01100, Chr 1	D-threo-aldose 1-dehydrogenase
		Decreased Protection	BTO02_07430, Chr 1	LysR family transcriptional regulator
		Decreased Protection	BTO02_23235, Chr 2	GlxA family AraC-like transcriptional factor
		Decreased Protection, altered aggragates	BTO02_10435, Chr 1	LysR family transcriptional regulator
		Increased Protection	(2x) BTO02_00065, Chr 1	flagellar hook protein FlgE
		Increased Protection	(2x) BTO02_00055, Chr 1	flagellar basal body FlgF
		Increased Protection	BTO02_00745, Chr 1	gspN, type II secretion
		Increased Protection	BTO02_14620, Chr1	Toxin BrnT
		Increased Protection	BTO02_02275, Chr 1	Peptidase
		Increased Protection	BTO02_17485, Chr 1	heat-inducible transcriptional repressor HrcA
		Increased Protection	BTO02_04810, Chr 1	serine protease
		Increased Protection, Mucoid	BTO02_12310, Chr 1	Domain of Unknown Function
		Increased Protection, Mucoid	BTO02_15085, Chr 1	glycosyl transferase
