## Supplementary material for "*Paraburkholderia edwinii* protects *Aspergillus* sp. from phenazines by acting as a toxin sponge": Table S2

### Sheet: Sheet1
Supplemental Table 2
	Strains	Genotype	Source or Reference
	Paraburkholderia
	Paraburkholderia edwinii	WT	This Study
	DKN_1710	ΔhrcA	This Study
	DKN_1711	::pdhA	This Study
	DKN_1712	::hrcA	This Study
	DKN_1713	::flgE	This Study
	DKN_1714	Transposon insertion into putative potassium transporter	This Study
	DKN_1715	Transposon insertion into putative LysR transcriptional regulator	This Study
	DKN_1716	Transposon insertion into gene of unknown function	This Study
	Paraburkholderia isolate KMD_2017	WT	This Study
	Paraburkholderia SOS3	WT	Provided by Sustainable Organic Solutions Pty. Ltd. Building 1015, Gate 4, 80-120 Meiers Road, Indooroopilly, 4068 QLD, Australia
	Paraburkholderia unamae isolate	WT	[1]
	Paraburkholderia phenazinium	WT	[2]
	Lutibacter
	Lutibacter isolate KMD_2017	WT	This Study
	Pseudomonas
	P. fluorescens 2-79	WT	[3]
	P. fluorescens phz(-)	::phzD	[4]
	P.chlororaphis PCL 1391	WT	[5]
	P.chlororaphis phz(-)	::phzB	[5]
	P. chlororaphis subsp. Aureofaciens 30-84	WT	[6]
	E. coli
	S17 λ(pir)	thi pro hsdR-hsdM+ "recA RP4-2::TcMu-Km::Tn7	[7]
	Beta2155	thrB1004 pro thi strA hsdsS lacZD M15 (F`lacZD M15 lacIq traD36 proA+ proB+) D dapA::erm (Ermr) pir::RP4 [::kan (Kmr)]	[8]
	Fungi
	Aspergillus isoalte_01 KMD_2017	WT - coisolate of P. edwinii	This Study
	Aspergillus isoalte_02 KMD_2017	WT	This Study
	Lecythophora isolate KMD_2017	WT	This Study
	Fusarium isolate KMD_2018	WT	This Study
	Aspergillus fumigatus isoalte KMD_2018	WT	This Study
	Penicillium isolate_01 KMD_2018	WT	This Study
	Penicillium isolate_02 KMD_2018	WT	This Study
	Plasmids		Originally Reported
	pMQ30		[9]
	pMQ30 ΔhrcA		This Study
	pBBR1 MSC-2		[10]
	pBBR1 MSC-2 hrcA		This Study
	mini-mariner plasmid		[11]
